# Conserved organ-specific microbial assemblages in different populations of a terrestrial crab

**DOI:** 10.1101/2021.03.30.437674

**Authors:** Giovanni Bacci, Sara Fratini, Niccolò Meriggi, Christine L. Y. Cheng, Ka Hei Ng, Massimo Pindo, Alessio Iannucci, Alessio Mengoni, Duccio Cavalieri, Stefano Cannicci

## Abstract

Brachyuran crabs originated in the oceans and evolved specific morphological and physiological adaptations to live in freshwater, intertidal and even terrestrial habitats but the role of a selection mechanism involving symbiotic microorganisms long these colonization processes are not known. In this work we investigated the associated microbiota of three populations of a terrestrial brachyuran crab, *Chiromantes haematocheir*, to find evidence of a conserved crab-specific microbiome unrelated to the population of origin and dissimilar from environmental microbial assemblages. Bacterial 16S rRNA gene and fungal ITS sequences were obtained from selected crab organs and environmental matrices to profile microbial communities. In spite of the presence of truly marine larval stages and no gregarious behaviour, favouring microbiota exchanges, we found common, organ-specific microbiota, associated to the gut and the gills of the crabs (with more than 15% of the genera detected specifically enriched only in one organ). Our results suggest an early establishment of a new common, stable microbiota in the transition from water to land.
