## Supplementary material for "Conserved organ-specific microbial assemblages in different populations of a terrestrial crab": Table S1

sample.id	env	site	crab	16S	its	technical replicates (ITS only)
MG_SH_1	MG	SH	1	2	1
MG_SH_2	MG	SH	2	1	2
MG_SH_3	MG	SH	3	1	2	yes
MG_SH_4	MG	SH	4	1	2
MG_SH_5	MG	SH	5	1	1
MG_SH_6	MG	SH	6	1	2
MG_SH_7	MG	SH	7	1	2
MG_SH_8	MG	SH	8	1	1
MG_SH_9	MG	SH	9	1	2
MG_SH_10	MG	SH	10	1	2
MG_SH_11	MG	SH	11	1	3
MG_SK_1	MG	SK	1	1	2
MG_SK_2	MG	SK	2	1	2
MG_SK_3	MG	SK	3	1	2
MG_SK_4	MG	SK	4	1	1
MG_SK_5	MG	SK	5	1	1
MG_SK_6	MG	SK	6	1	3
MG_SK_7	MG	SK	7	1	1
MG_SK_8	MG	SK	8	1	1
MG_SK_9	MG	SK	9	2	2
MG_SK_10	MG	SK	10	1	2
MG_SK_11	MG	SK	11	1	2	yes
MG_TKP_1	MG	TKP	1	2	1
MG_TKP_2	MG	TKP	2	1	2
MG_TKP_3	MG	TKP	3	1	2
MG_TKP_4	MG	TKP	4	1	3
MG_TKP_5	MG	TKP	5	1	2
MG_TKP_6	MG	TKP	6	1	1
MG_TKP_7	MG	TKP	7	1	1
MG_TKP_8	MG	TKP	8	1	2
MG_TKP_9	MG	TKP	9	1	1
MG_TKP_10	MG	TKP	10	1	2
MG_TKP_11	MG	TKP	11	1	1
HG_SH_1	HG	SH	1	2	2	yes
HG_SH_2	HG	SH	2	1	1
HG_SH_3	HG	SH	3	1	2
HG_SH_4	HG	SH	4	1	2
HG_SH_5	HG	SH	5	2	1
HG_SH_6	HG	SH	6	1	1
HG_SH_7	HG	SH	7	1	1
HG_SH_8	HG	SH	8	1	1
HG_SH_9	HG	SH	9	1	1
HG_SH_10	HG	SH	10	1	1
HG_SH_11	HG	SH	11	1	1
HG_SK_1	HG	SK	1	1	2
HG_SK_2	HG	SK	2	1	1
HG_SK_3	HG	SK	3	1	1
HG_SK_4	HG	SK	4	1	1
HG_SK_5	HG	SK	5	1	2
HG_SK_6	HG	SK	6	1	2	yes
HG_SK_7	HG	SK	7	1	1
HG_SK_8	HG	SK	8	1	1
HG_SK_9	HG	SK	9	1	2
HG_SK_10	HG	SK	10	1	1
HG_SK_11	HG	SK	11	1	1
HG_TKP_1	HG	TKP	1	1	2
HG_TKP_2	HG	TKP	2	1	1
HG_TKP_3	HG	TKP	3	2	1
HG_TKP_4	HG	TKP	4	1	1
HG_TKP_5	HG	TKP	5	1	2
HG_TKP_6	HG	TKP	6	1	2
HG_TKP_7	HG	TKP	7	1	1
HG_TKP_8	HG	TKP	8	1	2
HG_TKP_9	HG	TKP	9	1	1
HG_TKP_10	HG	TKP	10	1	2
HG_TKP_11	HG	TKP	11	1	1
GO_SH_1	GO	SH	1	1	1
GO_SH_2	GO	SH	2	1	1
GO_SH_3	GO	SH	3	1	2
GO_SH_4	GO	SH	4	1	2
GO_SH_5	GO	SH	5	1	2
GO_SH_6	GO	SH	6	1	1
GO_SH_7	GO	SH	7	1	1
GO_SH_8	GO	SH	8	1	2	yes
GO_SH_9	GO	SH	9	1	1
GO_SH_10	GO	SH	10	1	1
GO_SH_11	GO	SH	11	1	1
GO_SK_1	GO	SK	1	1	1
GO_SK_2	GO	SK	2	1	1
GO_SK_3	GO	SK	3	1	1
GO_SK_4	GO	SK	4	1	1
GO_SK_5	GO	SK	5	1	1
GO_SK_6	GO	SK	6	1	1
GO_SK_7	GO	SK	7	1	1
GO_SK_8	GO	SK	8	1	1
GO_SK_9	GO	SK	9	1	1
GO_SK_10	GO	SK	10	1	1
GO_SK_11	GO	SK	11	1	1
GO_TKP_1	GO	TKP	1	1	2
GO_TKP_2	GO	TKP	2	1	1
GO_TKP_3	GO	TKP	3	1	1
GO_TKP_4	GO	TKP	4	1	1
GO_TKP_5	GO	TKP	5	1	1
GO_TKP_6	GO	TKP	6	1	2
GO_TKP_7	GO	TKP	7	1	2	yes
GO_TKP_8	GO	TKP	8	1	1
GO_TKP_9	GO	TKP	9	1	1
GO_TKP_10	GO	TKP	10	1	1
GO_TKP_11	GO	TKP	11	1	2
GI_SH_1	GI	SH	1	1	1
GI_SH_2	GI	SH	2	2	1
GI_SH_3	GI	SH	3	1	1
GI_SH_4	GI	SH	4	2	2	yes
GI_SH_5	GI	SH	5	1	1
GI_SH_6	GI	SH	6	1	1
GI_SH_7	GI	SH	7	1	1
GI_SH_8	GI	SH	8	1	1
GI_SH_9	GI	SH	9	1	2	yes
GI_SH_10	GI	SH	10	1	1
GI_SH_11	GI	SH	11	1	1
GI_SK_1	GI	SK	1	2	1
GI_SK_2	GI	SK	2	2	1
GI_SK_3	GI	SK	3	2	1
GI_SK_4	GI	SK	4	2	1
GI_SK_5	GI	SK	5	2	1
GI_SK_6	GI	SK	6	2	1
GI_SK_7	GI	SK	7	2	1
GI_SK_8	GI	SK	8	2	1
GI_SK_9	GI	SK	9	2	1
GI_SK_10	GI	SK	10	2	1
GI_SK_11	GI	SK	11	1	1
GI_TKP_1	GI	TKP	1	2	1
GI_TKP_2	GI	TKP	2	1	1
GI_TKP_3	GI	TKP	3	2	1
GI_TKP_4	GI	TKP	4	2	1
GI_TKP_5	GI	TKP	5	2	1
GI_TKP_6	GI	TKP	6	1	1
GI_TKP_7	GI	TKP	7	2	1
GI_TKP_8	GI	TKP	8	2	1
GI_TKP_9	GI	TKP	9	1	1
GI_TKP_10	GI	TKP	10	1	1
GI_TKP_11	GI	TKP	11	1	1
L_SH_1	L	SH		1	1
L_SH_2	L	SH		1	1
L_SH_3	L	SH		1	1
L_SH_4	L	SH		1	2
L_SH_5	L	SH		1	1
L_SK_1	L	SK		2	1
L_SK_2	L	SK		2	1
L_SK_3	L	SK		2	1
L_SK_4	L	SK		1	1
L_SK_5	L	SK		1	1
L_TKP_1	L	TKP		2	1
L_TKP_2	L	TKP		2	1
L_TKP_3	L	TKP		1	1
L_TKP_4	L	TKP		1	1
L_TKP_5	L	TKP		1	1
S_SH_1	S	SH		2	1
S_SH_2	S	SH		2	1
S_SH_3	S	SH		2	1
S_SH_4	S	SH		1	1
S_SH_5	S	SH		2	1
S_SK_1	S	SK		2	1
S_SK_2	S	SK		2	1
S_SK_3	S	SK		2	1
S_SK_4	S	SK		2	1
S_SK_5	S	SK		2	1
S_TKP_1	S	TKP		1	1
S_TKP_2	S	TKP		2	1
S_TKP_3	S	TKP		2	1
S_TKP_4	S	TKP		2	1
S_TKP_5	S	TKP		2	1
W_SH_1	W	SH		2	1
W_SH_2	W	SH		2	1
W_SH_3	W	SH		2	1
W_SH_4	W	SH		2	1
W_SH_5	W	SH		2	1
W_SK_1	W	SK		2	1
W_SK_2	W	SK		2	1
W_SK_3	W	SK		2	1
W_SK_4	W	SK		2	1
W_SK_5	W	SK		2	1
W_TKP_1	W	TKP		2	1
W_TKP_2	W	TKP		2	2
W_TKP_3	W	TKP		2	2
W_TKP_4	W	TKP		2	1
W_TKP_5	W	TKP		2	1
WD_SH_1	WD	SH		1	2
WD_SH_2	WD	SH		1	2
WD_SH_3	WD	SH		1	2
WD_SH_4	WD	SH		1	2
WD_SH_5	WD	SH		1	2
WD_SK_1	WD	SK		1	2
WD_SK_2	WD	SK		1	2
WD_SK_3	WD	SK		1	2
WD_SK_4	WD	SK		1	2
WD_SK_5	WD	SK		1	2
WD_TKP_1	WD	TKP		1	1
WD_TKP_2	WD	TKP		1	1
WD_TKP_3	WD	TKP		1	1
WD_TKP_4	WD	TKP		1	1
WD_TKP_5	WD	TKP		1	1
