## Supplementary material for "Conserved organ-specific microbial assemblages in different populations of a terrestrial crab": Table S3

ID	Sample type	Site	Number of ASVs	Number of singletons	Number of doubletons	Inverse Simpson index	Good's coverage estimator
MG_SH_1	MG	SH	355	0	5	4.8187062311647	100
MG_SH_10	MG	SH	409	4	7	27.03786020594585	99.98565109969843
MG_SH_11	MG	SH	283	2	2	11.663021459925712	99.99524544519598
MG_SH_2	MG	SH	379	5	6	22.034129685661558	99.97415958409493
MG_SH_3	MG	SH	601	3	4	22.36239280381757	99.99410867779993
MG_SH_4	MG	SH	287	0	0	10.481488194514595	100
MG_SH_5	MG	SH	321	0	2	8.412803658054145	100
MG_SH_6	MG	SH	349	1	0	12.279593937955585	99.99906695638137
MG_SH_7	MG	SH	252	2	0	13.751246926322333	99.99693438495186
MG_SH_8	MG	SH	426	0	0	5.333758419581329	100
MG_SH_9	MG	SH	429	3	4	17.721862235336353	99.98739613993195
MG_SK_1	MG	SK	186	0	0	21.185624900673464	100
MG_SK_10	MG	SK	363	5	10	30.446871287409405	99.96150112052933
MG_SK_11	MG	SK	470	2	4	26.539364699196597	99.99489135934279
MG_SK_2	MG	SK	275	1	0	5.671059412056154	99.9990944733298
MG_SK_3	MG	SK	542	2	5	37.40671633555097	99.99453336637477
MG_SK_4	MG	SK	394	0	2	18.08723139544822	100
MG_SK_5	MG	SK	411	0	1	13.905613514190085	100
MG_SK_6	MG	SK	658	5	7	35.394701955780455	99.98775101505743
MG_SK_7	MG	SK	559	0	0	11.241459723217304	100
MG_SK_8	MG	SK	362	0	6	18.551572396407266	100
MG_SK_9	MG	SK	730	0	1	20.135110288149622	100
MG_TKP_1	MG	TKP	854	1	9	14.147331204294611	99.99852363223614
MG_TKP_10	MG	TKP	782	1	11	19.682937519006455	99.998374384653
MG_TKP_11	MG	TKP	488	2	8	23.208935970399803	99.99816511462572
MG_TKP_2	MG	TKP	592	1	6	19.838533923388745	99.99765464698908
MG_TKP_3	MG	TKP	430	5	7	13.489723542492202	99.98552119429397
MG_TKP_4	MG	TKP	384	0	1	15.562334702372032	100
MG_TKP_5	MG	TKP	833	3	1	30.641692406207994	99.99518570119574
MG_TKP_6	MG	TKP	485	3	7	15.812270717818897	99.99198903828992
MG_TKP_7	MG	TKP	393	0	0	19.85198872565686	100
MG_TKP_8	MG	TKP	238	1	1	3.9187770888822184	99.99722703131513
MG_TKP_9	MG	TKP	194	0	0	8.494027457259651	100
HG_SH_1	HG	SH	254	1	0	4.564213112704856	99.999553093065
HG_SH_10	HG	SH	460	2	5	16.23235826873089	99.99711356705994
HG_SH_11	HG	SH	566	7	7	26.718165020038963	99.98352915433408
HG_SH_2	HG	SH	464	5	16	12.976887909890134	99.99500113968766
HG_SH_3	HG	SH	692	3	6	45.179132893935225	99.99498326305627
HG_SH_4	HG	SH	330	0	0	10.134767033338376	100
HG_SH_5	HG	SH	618	0	0	265.8918303162378	100
HG_SH_6	HG	SH	295	0	2	15.283089892148475	100
HG_SH_7	HG	SH	371	1	2	7.77903291454653	99.99864594193544
HG_SH_8	HG	SH	268	2	8	8.302922738185213	99.99811239582007
HG_SH_9	HG	SH	623	7	5	13.166940709124589	99.98497681365825
HG_SK_1	HG	SK	649	2	5	26.958816257705543	99.99739245177938
HG_SK_10	HG	SK	570	4	19	15.223260846638794	99.99206771212853
HG_SK_11	HG	SK	305	1	0	12.957902935708395	99.99808561421194
HG_SK_2	HG	SK	524	0	0	16.044264317934168	100
HG_SK_3	HG	SK	731	6	16	38.10896130115619	99.99083768264771
HG_SK_4	HG	SK	568	2	0	27.27063351026608	99.99739826625465
HG_SK_5	HG	SK	540	3	5	30.708074599552738	99.99088424374071
HG_SK_6	HG	SK	503	0	5	17.702610961787105	100
HG_SK_7	HG	SK	476	1	9	6.970532973388217	99.99903272499289
HG_SK_8	HG	SK	235	0	0	10.430297236232928	100
HG_SK_9	HG	SK	372	0	1	11.179984800319007	100
HG_TKP_1	HG	TKP	293	0	0	9.567358710979088	100
HG_TKP_10	HG	TKP	813	2	2	28.87181710580104	99.99699724985541
HG_TKP_11	HG	TKP	466	1	0	11.72743475517167	99.99934607819102
HG_TKP_2	HG	TKP	626	2	8	18.555070361247843	99.99648430204563
HG_TKP_3	HG	TKP	294	0	0	7.344452561497654	100
HG_TKP_4	HG	TKP	532	2	0	13.447764786266855	99.99791029010026
HG_TKP_5	HG	TKP	613	0	5	13.909948558875712	100
HG_TKP_6	HG	TKP	837	2	9	37.32583202262092	99.99746098254043
HG_TKP_7	HG	TKP	561	1	9	36.288353720377486	99.9987776789412
HG_TKP_8	HG	TKP	902	5	12	39.820951527605935	99.9935709640967
HG_TKP_9	HG	TKP	305	1	8	9.22014378552933	99.99879250470315
GO_SH_1	GO	SH	248	0	0	6.786578524930536	100
GO_SH_10	GO	SH	8	0	0	4.87960396039604	100
GO_SH_11	GO	SH	65	8	3	1.642661961547725	99.94636801560782
GO_SH_2	GO	SH	15	0	0	6.9913601579856826	100
GO_SH_3	GO	SH	58	0	3	6.897210981335368	100
GO_SH_4	GO	SH	80	0	0	10.060461534205196	100
GO_SH_5	GO	SH	38	0	0	7.602746791082493	100
GO_SH_6	GO	SH	141	7	3	18.861121544351775	99.93577061336406
GO_SH_7	GO	SH	86	0	0	2.2321541068219517	100
GO_SH_8	GO	SH	87	8	5	9.09722558183505	99.9043353582754
GO_SH_9	GO	SH	48	0	0	1.4785076321361197	100
GO_SK_1	GO	SK	133	1	7	1.7385203314814168	99.9951055328984
GO_SK_10	GO	SK	149	0	10	6.877979610023319	100
GO_SK_11	GO	SK	155	0	3	4.732125019648972	100
GO_SK_2	GO	SK	139	0	1	7.136700186466399	100
GO_SK_3	GO	SK	50	0	0	1.4187862349409166	100
GO_SK_4	GO	SK	156	3	1	2.0038062048642376	99.9831787491535
GO_SK_5	GO	SK	11	0	0	4.888260254596888	100
GO_SK_6	GO	SK	116	1	1	2.7907989857169073	99.9940329094122
GO_SK_7	GO	SK	87	7	5	9.706186979156586	99.89617167335005
GO_SK_8	GO	SK	213	8	11	27.246757218876468	99.91806818797177
GO_SK_9	GO	SK	118	0	0	1.9837009282123612	100
GO_TKP_1	GO	TKP	148	0	0	3.327560388014705	100
GO_TKP_10	GO	TKP	304	1	2	7.863097569173276	99.99650031012708
GO_TKP_11	GO	TKP	15	0	0	6.285752778713373	100
GO_TKP_2	GO	TKP	173	0	0	3.6479231991509216	100
GO_TKP_3	GO	TKP	116	1	6	1.3569769990585694	99.99764342995454
GO_TKP_4	GO	TKP	115	0	1	2.5265575924737926	100
GO_TKP_5	GO	TKP	135	0	0	1.5850094336298792	100
GO_TKP_6	GO	TKP	157	0	0	10.992924621132218	100
GO_TKP_7	GO	TKP	188	0	0	2.1451170766256737	100
GO_TKP_8	GO	TKP	330	0	10	4.201787868855122	100
GO_TKP_9	GO	TKP	82	0	0	1.1704112591253804	100
GI_SH_1	GI	SH	318	12	15	44.45981897015492	99.95295381028684
GI_SH_10	GI	SH	5517	28	152	195.40475570424363	99.99073879966144
GI_SH_11	GI	SH	1599	4	29	206.9616714674876	99.99232944559454
GI_SH_2	GI	SH	70	4	5	6.711664078059011	99.98342663813129
GI_SH_3	GI	SH	1033	4	0	346.42199034418314	99.98545936244737
GI_SH_4	GI	SH	501	1	0	12.280202503521846	99.9992000509732
GI_SH_5	GI	SH	2520	8	39	537.8104584448142	99.98944161690677
GI_SH_6	GI	SH	2465	11	23	623.1416421688776	99.98455607319175
GI_SH_7	GI	SH	2709	13	44	546.6640852269933	99.98449672722404
GI_SH_8	GI	SH	2236	9	22	265.498600897474	99.98800417883825
GI_SH_9	GI	SH	6004	26	43	323.56478395932146	99.98895319243734
GI_SK_1	GI	SK	412	2	0	22.275949567248873	99.996490207152
GI_SK_10	GI	SK	106	0	0	11.881474671761874	100
GI_SK_11	GI	SK	8110	30	189	316.8538821667533	99.99170300565433
GI_SK_2	GI	SK	100	0	6	4.87147278956746	100
GI_SK_3	GI	SK	196	0	0	13.28176626996168	100
GI_SK_4	GI	SK	339	1	15	13.596085442912596	99.99904285801436
GI_SK_5	GI	SK	106	0	0	7.602865068893503	100
GI_SK_6	GI	SK	141	0	0	11.770851520458326	100
GI_SK_7	GI	SK	116	0	0	9.129463368483004	100
GI_SK_8	GI	SK	690	2	0	11.75406376313364	99.99716437835163
GI_SK_9	GI	SK	76	5	4	7.406711538181431	99.98032116826715
GI_TKP_1	GI	TKP	242	0	0	8.470114605688561	100
GI_TKP_10	GI	TKP	157	0	1	16.21312175614676	100
GI_TKP_11	GI	TKP	173	0	0	13.012928650059546	100
GI_TKP_2	GI	TKP	190	0	0	11.513580288554058	100
GI_TKP_3	GI	TKP	203	0	9	15.601336156912781	100
GI_TKP_4	GI	TKP	296	0	0	14.222559561018397	100
GI_TKP_5	GI	TKP	266	0	16	10.409356667689256	100
GI_TKP_6	GI	TKP	166	0	0	14.784614869559727	100
GI_TKP_7	GI	TKP	165	0	0	8.509072812397529	100
GI_TKP_8	GI	TKP	517	2	5	21.449078949769564	99.99721016293802
GI_TKP_9	GI	TKP	198	1	0	8.134201011962512	99.99848557284852
L_SH_1	L	SH	354	28	20	28.134045657019403	99.93842960357509
L_SH_2	L	SH	315	15	26	45.45411644982998	99.97184144394603
L_SH_3	L	SH	96	1	8	6.276289819291021	99.99339060549075
L_SH_4	L	SH	140	17	6	10.212672028819267	99.88984314751343
L_SH_5	L	SH	140	14	13	15.785861325364051	99.9447374629253
L_SK_1	L	SK	1018	20	34	70.91582835023779	99.97752191964513
L_SK_2	L	SK	881	17	40	61.735003584917656	99.96933552188916
L_SK_3	L	SK	868	14	37	61.205245617737226	99.97282555392819
L_SK_4	L	SK	310	19	28	32.12721063433814	99.95254470139633
L_SK_5	L	SK	286	17	18	26.726374229164716	99.93327768258322
L_TKP_1	L	TKP	685	1	22	6.488833714403825	99.99827400122048
L_TKP_2	L	TKP	502	16	27	50.236247145275286	99.96808148976925
L_TKP_3	L	TKP	106	10	10	21.105783151736496	99.98262903898144
L_TKP_4	L	TKP	58	4	5	8.130822913934301	99.96003680373161
L_TKP_5	L	TKP	182	3	10	5.890670046613135	99.98563690117663
S_SH_1	S	SH	511	2	6	36.63341385819915	99.99281862560014
S_SH_2	S	SH	1374	4	24	63.78773963103533	99.99127508429503
S_SH_3	S	SH	1865	4	55	240.008068639412	99.99351053852178
S_SH_4	S	SH	131	2	3	19.818774932373362	99.9871057592966
S_SH_5	S	SH	988	1	18	57.97846050187058	99.99822824901541
S_SK_1	S	SK	950	5	16	34.71418707250775	99.98798353660015
S_SK_2	S	SK	2002	12	35	18.945296009214317	99.98731726468833
S_SK_3	S	SK	1743	7	35	308.7602359941506	99.9884995612457
S_SK_4	S	SK	1134	4	12	219.93093709829716	99.98974744379763
S_SK_5	S	SK	1703	7	40	202.18804812029384	99.98821481648078
S_TKP_1	S	TKP	401	0	8	16.86696091904461	100
S_TKP_2	S	TKP	456	0	3	11.240434370322701	100
S_TKP_3	S	TKP	1259	3	25	28.43293575230933	99.99566746130391
S_TKP_4	S	TKP	983	0	2	9.856846745622212	100
S_TKP_5	S	TKP	1202	2	21	12.032807260332445	99.9971750207731
W_SH_1	W	SH	799	0	7	127.28054052808848	100
W_SH_2	W	SH	1205	0	7	151.02268084988035	100
W_SH_3	W	SH	1210	6	0	158.13099674439883	99.98779476057186
W_SH_4	W	SH	373	0	29	24.560793622378274	100
W_SH_5	W	SH	680	0	30	75.90200742701487	100
W_SK_1	W	SK	761	1	16	19.43223473185206	99.99784419339667
W_SK_2	W	SK	592	0	0	22.845127905774447	100
W_SK_3	W	SK	195	0	0	3.2047498234483243	100
W_SK_4	W	SK	3567	23	267	244.8521175719309	99.98340366768713
W_SK_5	W	SK	484	0	0	25.76002911038057	100
W_TKP_1	W	TKP	741	0	3	16.655651795833027	100
W_TKP_2	W	TKP	1498	2	0	98.99462577689019	99.99725314095193
W_TKP_3	W	TKP	3390	8	208	45.386076675919035	99.99764276516247
W_TKP_4	W	TKP	573	0	1	63.13150886000253	100
W_TKP_5	W	TKP	1755	33	64	45.41702798703207	99.9929651389584
WD_SH_1	WD	SH	470	0	4	21.817975640209454	100
WD_SH_2	WD	SH	524	3	6	26.245334179357815	99.99210661167821
WD_SH_3	WD	SH	775	3	11	22.170236975767878	99.9935964580067
WD_SH_4	WD	SH	405	1	5	16.898667202566674	99.99730083999698
WD_SH_5	WD	SH	337	0	3	7.774626473296562	100
WD_SK_1	WD	SK	1739	5	130	79.20141749710425	99.99308103472131
WD_SK_2	WD	SK	1948	8	103	290.4342669300056	99.98775157061866
WD_SK_3	WD	SK	1157	0	5	31.335540169151567	100
WD_SK_4	WD	SK	3353	16	212	347.30359717311245	99.98717574027705
WD_SK_5	WD	SK	664	0	5	17.2029884167178	100
WD_TKP_1	WD	TKP	2501	9	164	370.3107527363961	99.9900044703293
WD_TKP_2	WD	TKP	3123	14	236	385.8381324103395	99.98890488421067
WD_TKP_3	WD	TKP	3377	30	184	226.73271691275184	99.97729126395025
WD_TKP_4	WD	TKP	1411	5	0	74.08000193457745	99.99072005335037
WD_TKP_5	WD	TKP	1412	7	0	100.27888667012975	99.98763874290269
