## Supplementary material for "Conserved organ-specific microbial assemblages in different populations of a terrestrial crab": Table S7

Amplicon	Level	Taxon	Cluster	x	k	n	m	p_obs	p_exp	log2.fold.enrichment	p.value	adj.p.value
ITS	domain	Fungi	3	8	50	54622	1197	0.16	0.021444311076873467	2.899405031517471	1.055315940324378e-5	2.110631880648756e-5
ITS	domain	Fungi	4	22	22	54622	1197	1	0.021444311076873467	5.543261221292196	1.6082224150068001e-37	1.6082224150068001e-37
16S	phylum	Bacteroidota	1	23	106	50209	5610	0.2169811320754717	0.10050341281642451	1.1103251042333566	3.025539294599285e-4	0.0013614926825696782
16S	phylum	Firmicutes	1	30	106	52663	3156	0.2830188679245283	0.05653988785180673	2.3235573092675588	1.0901027472968221e-13	9.810924725671399e-13
16S	phylum	Actinobacteriota	2	11	44	50245	5574	0.25	0.09985847112990201	1.3239713711318888	0.003304615050722237	0.00991384515216671
16S	phylum	Bacteroidota	2	10	44	50209	5610	0.22727272727272727	0.10050341281642451	1.1771800789896079	0.0105779482139817	0.0211558964279634
16S	phylum	Patescibacteria	2	8	44	53423	2396	0.18181818181818182	0.042924452247442624	2.0826248468096153	5.065958494738161e-4	0.0030395750968428966
ITS	phylum	Ascomycota	3	7	50	54977	842	0.14	0.0150844694458876	3.2142909674521816	9.850980422123309e-6	6.522559163256258e-5
16S	phylum	Campilobacterota	3	5	50	55429	390	0.1	0.006986868270660528	3.839210249598725	2.6552751413473997e-5	7.965825424042198e-5
16S	phylum	Proteobacteria	3	29	50	39791	16028	0.58	0.2871423708772998	1.0142866691577472	1.449457591834724e-5	6.522559163256258e-5
ITS	phylum	Ascomycota	4	21	22	54977	842	0.9545454545454546	0.0150844694458876	5.983678039310765	9.502526202179164e-38	1.9005052404358328e-37
16S	class	Bacilli	1	27	106	54432	1387	0.25471698113207547	0.024848169977964494	3.3576836335123645	6.60882673686994e-20	7.930592084243927e-19
16S	class	Bacteroidia	1	23	106	50797	5022	0.2169811320754717	0.08996936526989018	1.2700638464580116	5.813975532537822e-5	3.488385319522693e-4
16S	class	Actinobacteria	2	8	44	53042	2777	0.18181818181818182	0.049750085096472524	1.8697255777795547	0.0013221587283675214	0.006610793641837607
16S	class	Bacteroidia	2	10	44	50797	5022	0.22727272727272727	0.08996936526989018	1.336918821214263	0.004926223256314619	0.0164207441877154
16S	class	Gracilibacteria	2	2	44	55547	272	0.045454545454545456	0.004872892742614522	3.2215741983480615	0.019562914022746115	0.048907285056865285
16S	class	Saccharimonadia	2	5	44	54806	1013	0.11363636363636363	0.018147942456869525	2.6465466756846245	0.001177778238933291	0.006610793641837607
16S	class	Campylobacteria	3	5	50	55429	390	0.1	0.006986868270660528	3.839210249598725	2.6552751413473997e-5	2.9208026554821396e-4
ITS	class	Dothideomycetes	3	3	50	55600	219	0.06	0.003923395259678604	3.934787909580956	0.001019090455207467	0.003736665002427379
16S	class	Gammaproteobacteria	3	17	50	46753	9066	0.34	0.1624178147225855	1.0658248638253274	0.00163496935490038	0.004496165725976045
ITS	class	Sordariomycetes	3	4	50	55370	449	0.08	0.00804385603468353	3.3140408337198264	7.100603253319727e-4	0.003736665002427379
ITS	class	Ustilaginomycotina_Incertae sedis	3	1	50	55791	28	0.02	5.016213117397302e-4	5.317257546403369	0.02478603314859662	0.045441060772427135
ITS	class	Dothideomycetes	4	9	22	55600	219	0.4090909090909091	0.003923395259678604	6.7041749814395395	8.881354991434696e-17	4.440677495717348e-16
ITS	class	Eurotiomycetes	4	2	22	55711	108	0.09090909090909091	0.0019348250595675309	5.554149537434932	8.353620142468234e-4	0.0010442025178085293
ITS	class	Pezizomycotina_Incertae sedis	4	2	22	55807	12	0.09090909090909091	2.149805621741701e-4	8.724074538877245	9.763198430356777e-6	1.6271997383927964e-5
ITS	class	Sordariomycetes	4	8	22	55370	449	0.36363636363636365	0.00804385603468353	5.498465404857254	4.7719901795191545e-12	1.1929975448797887e-11
ITS	class	Tremellomycetes	4	1	22	55742	77	0.045454545454545456	0.0013794586072842581	5.042250498903499	0.029918081190725365	0.029918081190725365
16S	order	Alteromonadales	1	3	106	55635	184	0.02830188679245283	0.0032963686200039415	3.101948748336642	0.0053004383461420996	0.0159013150384263
16S	order	Chitinophagales	1	8	106	54547	1272	0.07547169811320754	0.02278793959046203	1.7276652483881432	0.003003372576397468	0.010011241921324894
16S	order	Enterobacterales	1	5	106	55470	349	0.04716981132075472	0.00625235134989878	2.9153930723502093	5.613982130740149e-4	0.0028069910653700744
16S	order	Entomoplasmatales	1	8	106	55737	82	0.07547169811320754	0.0014690338415234956	5.682996199054415	4.0986936400730655e-12	6.148040460109599e-11
16S	order	Flavobacteriales	1	8	106	54724	1095	0.07547169811320754	0.01961697629839302	1.943833049183963	0.0011870845477011357	0.005087505204433438
16S	order	Lactobacillales	1	4	106	55632	187	0.03773584905660377	0.003350113760547484	3.493653743784862	4.641341403939945e-4	0.002784804842363967
16S	order	Microtrichales	1	4	106	55302	517	0.03773584905660377	0.009262079220337161	2.026527733357564	0.017227386281660827	0.04698378076816589
16S	order	Mycoplasmatales	1	13	106	55640	179	0.12264150943396226	0.003206793385764704	5.257172144549335	2.990572982708465e-17	8.971718948125394e-16
16S	order	Pseudomonadales	1	6	106	55434	385	0.05660377358490566	0.00689729303642129	3.0367960688113915	9.886030693058093e-5	7.41452301979357e-4
16S	order	Rhodobacterales	1	11	106	54857	962	0.10377358490566038	0.017234275067629302	2.590086738539754	2.362959783432334e-6	2.362959783432334e-5
16S	order	Absconditabacteriales (SR1)	2	2	44	55723	96	0.045454545454545456	0.0017198444973933608	4.724074538877245	0.002641757896963845	0.01056703158785538
16S	order	Flavobacteriales	2	7	44	54724	1095	0.1590909090909091	0.01961697629839302	3.019676807167469	2.2313704830692215e-5	3.5701927729107544e-4
16S	order	Micrococcales	2	5	44	55187	632	0.11363636363636363	0.011322309607839625	3.32718438630866	1.3809762865101645e-4	0.0011047810292081316
16S	order	Microtrichales	2	3	44	55302	517	0.06818181818181818	0.009262079220337161	2.879979070004622	0.007895402672400076	0.0210544071264002
16S	order	Propionibacteriales	2	3	44	55094	725	0.06818181818181818	0.012988408964689443	2.39216235541726	0.019481243379965853	0.04452855629706481
16S	order	Rhodobacterales	2	4	44	54857	962	0.09090909090909091	0.017234275067629302	2.3991439558283587	0.006890271914811634	0.0210544071264002
16S	order	Saccharimonadales	2	5	44	54806	1013	0.11363636363636363	0.018147942456869525	2.6465466756846245	0.001177778238933291	0.006281483940977552
16S	order	Burkholderiales	3	15	50	50393	5426	0.3	0.09720704419642057	1.6258297317876256	5.2788728471227354e-5	4.750985562410462e-4
16S	order	Campylobacterales	3	5	50	55429	390	0.1	0.006986868270660528	3.839210249598725	2.6552751413473997e-5	4.750985562410462e-4
ITS	order	Hypocreales	3	3	50	55576	243	0.06	0.004353356384026944	3.7847624655763483	0.0013732497563171643	0.008239498537902986
ITS	order	Pleosporales	3	2	50	55730	89	0.04	0.0015944391694584282	4.648879037494575	0.0029298098968185307	0.013184144535683388
16S	order	Rhizobiales	3	7	50	52980	2839	0.14	0.050860818001039074	1.4608002567941858	0.012816088073216334	0.0461379170635788
ITS	order	Botryosphaeriales	4	1	22	55808	11	0.045454545454545456	1.970655153263226e-4	7.849605420961104	0.004327294640106616	0.006181849485866594
ITS	order	Capnodiales	4	5	22	55714	105	0.22727272727272727	0.0018810799190239883	6.91671961681964	5.49081415418751e-10	2.745407077093755e-9
ITS	order	Dothideales	4	1	22	55809	10	0.045454545454545456	1.7915046847847508e-4	7.987108944711038	0.003934644031220902	0.006181849485866594
ITS	order	Eurotiales	4	2	22	55730	89	0.09090909090909091	0.0015944391694584282	5.833303608632003	5.687325361827329e-4	0.0011374650723654659
ITS	order	Pezizomycotina_Incertae sedis	4	2	22	55807	12	0.09090909090909091	2.149805621741701e-4	8.724074538877245	9.763198430356777e-6	3.254399476785593e-5
ITS	order	Pleosporales	4	2	22	55730	89	0.09090909090909091	0.0015944391694584282	5.833303608632003	5.687325361827329e-4	0.0011374650723654659
ITS	order	Sordariomycetidae_Incertae sedis	4	6	22	55768	51	0.2727272727272727	9.136673892402229e-4	8.22157419834806	3.1642314673564e-14	3.1642314673564e-13
ITS	order	Tremellales	4	1	22	55758	61	0.045454545454545456	0.001092817857718698	5.378299702035514	0.023772541334609376	0.02641393481623264
ITS	order	Xylariales	4	1	22	55782	37	0.045454545454545456	6.628567333703578e-4	6.099583673969451	0.014484504591933511	0.01810563073991689
16S	family	Beutenbergiaceae	1	1	99	55814	5	0.010101010101010102	8.957523423923754e-5	6.817183943268726	0.00883686323675259	0.02583083099973834
16S	family	Chitinophagaceae	1	7	99	54710	1109	0.0707070707070707	0.019867786954262886	1.8314233100519823	0.0036707007749727156	0.015498514383218132
16S	family	Entomoplasmatales Incertae Sedis	1	7	99	55771	48	0.0707070707070707	8.599222486966804e-4	6.3615044594925365	3.085174013630372e-12	5.861830625897707e-11
16S	family	Erwiniaceae	1	2	99	55790	29	0.020202020202020204	5.195363585875777e-4	5.281131043028516	0.00122535337937835	0.006651918345196757
16S	family	Flavobacteriaceae	1	5	99	55127	692	0.050505050505050504	0.012397212418710475	2.026411905406726	0.007940992681024722	0.02583083099973834
16S	family	Ilumatobacteraceae	1	3	99	55522	297	0.030303030303030304	0.005320768913810709	2.509755418076479	0.016070328249891224	0.0436194623925619
16S	family	Mitochondria	1	2	99	55741	78	0.020202020202020204	0.0013973736541321056	3.85370981929384	0.008566215721185828	0.02583083099973834
16S	family	Moraxellaceae	1	5	99	55577	242	0.050505050505050504	0.004335441337179097	3.542176895768856	7.542538084010697e-5	5.73232894384813e-4
16S	family	Mycoplasmataceae	1	13	99	55640	179	0.13131313131313133	0.003206793385764704	5.355735979032924	1.1852885281639462e-17	4.504096407022995e-16
16S	family	Prolixibacteraceae	1	3	99	55673	146	0.030303030303030304	0.002615596839785736	3.5342499799972273	0.002288211713570531	0.01086900563946002
16S	family	Rhodobacteraceae	1	11	99	54857	962	0.1111111111111111	0.017234275067629302	2.6886505730233434	1.1949833132193145e-6	1.5136455300777983e-5
16S	family	Shewanellaceae	1	3	99	55757	62	0.030303030303030304	0.0011107329045665455	4.769878228490369	1.896823348948611e-4	0.0012013214543341202
16S	family	Streptococcaceae	1	4	99	55745	74	0.04040404040404041	0.0013257134667407156	4.929658672527139	9.736313094480351e-6	9.249497439756334e-5
16S	family	Weeksellaceae	1	3	99	55592	227	0.030303030303030304	0.004066715634461384	2.8975260515863295	0.007815252990366235	0.02583083099973834
16S	family	Crocinitomicaceae	2	2	36	55745	74	0.05555555555555555	0.0013257134667407156	5.389090291164435	0.0010608526505600637	0.0038190695420162292
ITS	family	Didymellaceae	2	1	36	55796	23	0.027777777777777776	4.120460775004927e-4	6.074981700736372	0.01473177983855467	0.03314650463674801
16S	family	Ilumatobacteraceae	2	3	36	55522	297	0.08333333333333333	0.005320768913810709	3.969187036713776	9.348589568346546e-4	0.0038190695420162292
16S	family	Microbacteriaceae	2	4	36	55564	255	0.1111111111111111	0.004568336946201114	4.6041902199345275	2.2334924216314516e-5	2.0101431794683066e-4
16S	family	Propionibacteriaceae	2	2	36	55726	93	0.05555555555555555	0.0016660993568498182	5.059384845685354	0.0016673620681884633	0.00500208620456539
16S	family	Rhodobacteraceae	2	4	36	54857	962	0.1111111111111111	0.017234275067629302	2.6886505730233434	0.0033316447942991676	0.008567086613912147
16S	family	Saccharimonadaceae	2	5	36	55491	328	0.1388888888888889	0.005876135366093983	4.562919747062664	2.205998559408575e-6	3.970797406935435e-5
16S	family	Weeksellaceae	2	3	36	55592	227	0.08333333333333333	0.004066715634461384	4.356957670223627	4.291615024903068e-4	0.002574969014941841
16S	family	Arcobacteraceae	3	5	47	55696	123	0.10638297872340426	0.0022035507622852435	5.5932933961061835	6.817312388688462e-8	1.7590242518190603e-6
16S	family	Comamonadaceae	3	10	47	54486	1333	0.2127659574468085	0.023880757448180728	3.1553468363564496	1.353095578322354e-7	1.7590242518190603e-6
ITS	family	Cordycipitaceae	3	1	47	55814	5	0.02127659574468085	8.957523423923754e-5	7.891951711670698	0.00420310256172618	0.027320166651220168
ITS	family	Nectriaceae	3	2	47	55709	110	0.0425531914893617	0.001970655153263226	4.432520093033401	0.003925956392144218	0.027320166651220168
16S	family	Xanthobacteraceae	3	3	47	55347	472	0.06382978723404255	0.008455902112184024	2.916199257917375	0.007394981999481036	0.03845390639730139
ITS	family	Amphisphaeriaceae	4	1	22	55802	17	0.045454545454545456	3.0455579641340763e-4	7.221574198348061	0.006680097384475725	0.009185133903654122
ITS	family	Botryosphaeriaceae	4	1	22	55808	11	0.045454545454545456	1.970655153263226e-4	7.849605420961104	0.004327294640106616	0.006800034434453254
ITS	family	Didymellaceae	4	2	22	55796	23	0.09090909090909091	4.120460775004927e-4	7.785475083541388	3.732739479074692e-5	1.0265033567455402e-4
ITS	family	Dothioraceae	4	1	22	55809	10	0.045454545454545456	1.7915046847847508e-4	7.987108944711038	0.003934644031220902	0.006800034434453254
ITS	family	Glomerellaceae	4	5	22	55792	27	0.22727272727272727	4.837062648918827e-4	8.876077632322295	4.682469446809671e-13	5.150716391490638e-12
ITS	family	Mycosphaerellaceae	4	5	22	55719	100	0.22727272727272727	0.0017915046847847508	6.987108944711038	4.2865829974743293e-10	2.357620648610881e-9
ITS	family	Nectriaceae	4	1	22	55709	110	0.045454545454545456	0.001970655153263226	4.527677326073741	0.04247683153672743	0.04247683153672743
ITS	family	Pezizomycotina_Incertae sedis	4	2	22	55807	12	0.09090909090909091	2.149805621741701e-4	8.724074538877245	9.763198430356777e-6	3.5798394244641516e-5
ITS	family	Plectosphaerellaceae	4	1	22	55798	21	0.045454545454545456	3.7621598380479767e-4	6.91671961681964	0.008245683179518681	0.010078057219411723
ITS	family	Tremellaceae	4	1	22	55778	41	0.045454545454545456	7.345169207617478e-4	5.951485034980317	0.016038346346604282	0.017642180981264712
ITS	family	Trichocomaceae	4	2	22	55730	89	0.09090909090909091	0.0015944391694584282	5.833303608632003	5.687325361827329e-4	0.0012512115796020126
16S	genus	Acinetobacter	1	5	60	55670	149	0.08333333333333333	0.0026693419803292787	4.96433763705238	6.146402941042312e-7	5.531762646938081e-6
16S	genus	Candidatus Bacilloplasma	1	13	60	55644	175	0.21666666666666667	0.003135133198373314	6.110806668935943	8.160388350978372e-21	2.2033048547641605e-19
16S	genus	Candidatus Hepatoplasma	1	7	60	55771	48	0.11666666666666667	8.599222486966804e-4	7.083970483963627	8.207042343890236e-14	1.1079507164251818e-12
16S	genus	Lactococcus	1	1	60	55807	12	0.016666666666666666	2.149805621741701e-4	6.2766155619060235	0.01282410502475373	0.03147734869712279
16S	genus	Lactovum	1	3	60	55791	28	0.05	5.016213117397302e-4	6.639185641290731	3.7943472500222608e-6	2.5611843937650262e-5
16S	genus	Leadbetterella	1	1	60	55809	10	0.016666666666666666	1.7915046847847508e-4	6.539649967739817	0.01069804145337283	0.028884711924106646
16S	genus	Luteolibacter	1	3	60	55539	280	0.05	0.005016213117397302	3.3172575464033693	0.0034599695067672174	0.010379908520301653
16S	genus	Niabella	1	2	60	55804	15	0.03333333333333333	2.687257027177126e-4	6.954687467018661	1.1822940736331945e-4	4.560277141156607e-4
16S	genus	Paracoccus	1	3	60	55782	37	0.05	6.628567333703578e-4	6.237087197719386	8.93763449045585e-6	4.723327901535452e-5
16S	genus	Roseimarinus	1	3	60	55780	39	0.05	6.986868270660528e-4	6.161138344486087	1.0496284225634338e-5	4.723327901535452e-5
16S	genus	Shewanella	1	2	60	55761	58	0.03333333333333333	0.0010390727171751555	5.003597067499608	0.001806759175396959	0.006097812216964736
16S	genus	Acinetobacter	2	1	15	55670	149	0.06666666666666667	0.0026693419803292787	4.6424095421650176	0.03930538700202091	0.043235925702223
16S	genus	Albimonas	2	1	15	55809	10	0.06666666666666667	1.7915046847847508e-4	8.539649967739816	0.0026842258887336268	0.0049210807960116485
16S	genus	CL500-29 marine group	2	1	15	55750	69	0.06666666666666667	0.001236138232501478	5.7530536058490105	0.018384771530291943	0.022470276314801266
16S	genus	Fluviicola	2	2	15	55779	40	0.13333333333333333	7.166018739139003e-4	7.539649967739817	5.226310651890501e-5	2.8744708585397755e-4
16S	genus	Ilumatobacter	2	2	15	55674	145	0.13333333333333333	0.0025976817929378886	5.681668972612245	6.88214785680005e-4	0.0022164310366530604
16S	genus	Leadbetterella	2	1	15	55809	10	0.06666666666666667	1.7915046847847508e-4	8.539649967739816	0.0026842258887336268	0.0049210807960116485
ITS	genus	Leptosphaerulina	2	1	15	55816	3	0.06666666666666667	5.3745140543542524e-5	10.276615561906024	8.059749224192947e-4	0.0022164310366530604
16S	genus	Methylotenera	2	1	15	55792	27	0.06666666666666667	4.837062648918827e-4	7.1066905604637105	0.007231982262869474	0.009943975611445527
16S	genus	Moheibacter	2	1	15	55794	25	0.06666666666666667	4.478761711961877e-4	7.217721872852454	0.006697958487142719	0.009943975611445527
16S	genus	TM7a	2	3	15	55700	119	0.2	0.0021318905748938534	6.551722800040392	4.218692956909189e-6	4.6405622526001086e-5
ITS	genus	Alternaria	3	1	30	55814	5	0.03333333333333333	8.957523423923754e-5	8.539649967739816	0.0026844661220825072	0.011501867052957875
16S	genus	Candidatus Udaeobacter	3	2	30	55323	496	0.06666666666666667	0.008885863236532364	2.9073817522403043	0.029092195117851723	0.03463356561649015
16S	genus	Chromobacterium	3	1	30	55812	7	0.03333333333333333	1.2540532793493256e-4	8.054223140569576	0.003756300896712972	0.011738440302228037
ITS	genus	Cladosporium	3	1	30	55814	5	0.03333333333333333	8.957523423923754e-5	8.539649967739816	0.0026844661220825072	0.011501867052957875
16S	genus	Devosia	3	1	30	55777	42	0.03333333333333333	7.524319676095953e-4	5.469260639848419	0.02233414200683581	0.031019641676160847
ITS	genus	Engyodontium	3	1	30	55817	2	0.03333333333333333	3.5830093695695016e-5	9.86157806262718	0.001074623580322065	0.008955196502683876
ITS	genus	Gibberella	3	1	30	55783	36	0.03333333333333333	6.449416865225103e-4	5.691653061184867	0.019173331492011836	0.02819607572354682
ITS	genus	Gibellulopsis	3	1	30	55809	10	0.03333333333333333	1.7915046847847508e-4	7.539649967739817	0.005361965474210084	0.01340491368552521
16S	genus	Hydrogenophaga	3	4	30	55803	16	0.13333333333333333	2.866407495655601e-4	8.86157806262718	1.2276891800367686e-10	3.0692229500919213e-9
16S	genus	Ignavibacterium	3	1	30	55785	34	0.03333333333333333	6.091115928268153e-4	5.77411522137684	0.018117534510415867	0.02819607572354682
16S	genus	Leptothrix	3	1	30	55810	9	0.03333333333333333	1.6123542163062757e-4	7.691653061184867	0.004827022106771106	0.01340491368552521
ITS	genus	Malassezia	3	1	30	55791	28	0.03333333333333333	5.016213117397302e-4	6.054223140569575	0.014943547699794002	0.024905912832990006
16S	genus	Marinobacterium	3	1	30	55799	20	0.03333333333333333	3.5830093695695016e-4	6.539649967739817	0.010696133659924945	0.019100238678437402
16S	genus	Methylophilus	3	1	30	55813	6	0.03333333333333333	1.0749028108708505e-4	8.276615561906024	0.003220522774828205	0.011501867052957875
ITS	genus	Nectria	3	1	30	55803	16	0.03333333333333333	2.866407495655601e-4	6.86157806262718	0.008565793138849198	0.016472679113171535
16S	genus	Novosphingobium	3	2	30	55769	50	0.06666666666666667	8.957523423923754e-4	6.217721872852454	3.3661310734862704e-4	0.004207663841857838
16S	genus	Pseudarcobacter	3	1	30	55804	15	0.03333333333333333	2.687257027177126e-4	6.954687467018661	0.008032515514762029	0.016472679113171535
16S	genus	Ralstonia	3	1	30	55813	6	0.03333333333333333	1.0749028108708505e-4	8.276615561906024	0.003220522774828205	0.011501867052957875
16S	genus	Rhodoblastus	3	1	30	55804	15	0.03333333333333333	2.687257027177126e-4	6.954687467018661	0.008032515514762029	0.016472679113171535
16S	genus	Rhodoplanes	3	1	30	55770	49	0.03333333333333333	8.778372955445279e-4	5.246868218511971	0.02600931015018848	0.0325116376877356
16S	genus	Sphingomonas	3	1	30	55742	77	0.03333333333333333	0.0013794586072842581	4.594791521932278	0.04057688489972955	0.0461100964769654
16S	genus	Sva0081 sediment group	3	1	30	55771	48	0.03333333333333333	8.599222486966804e-4	5.2766155619060235	0.025485104974545925	0.0325116376877356
ITS	genus	Cryptococcus	4	1	21	55778	41	0.047619047619047616	7.345169207617478e-4	6.018599230838854	0.015314806202769926	0.015314806202769926
ITS	genus	Davidiella	4	2	21	55805	14	0.09523809523809523	2.508106558698651e-4	8.568796313399334	1.2233526258807595e-5	3.670057877642278e-5
ITS	genus	Didymella	4	2	21	55810	9	0.09523809523809523	1.6123542163062757e-4	9.206226234014625	4.845131106034771e-6	1.9380524424139084e-5
ITS	genus	Dokmaia	4	2	21	55812	7	0.09523809523809523	1.2540532793493256e-4	9.568796313399334	2.827609577968686e-6	1.6965657467812117e-5
ITS	genus	Gibellulopsis	4	1	21	55809	10	0.047619047619047616	1.7915046847847508e-4	8.054223140569576	0.0037560992983094454	0.004507319157971334
ITS	genus	Glomerella	4	5	21	55792	27	0.23809523809523808	4.837062648918827e-4	8.943191828180831	3.619460850024946e-13	4.343353020029935e-12
ITS	genus	Guignardia	4	1	21	55816	3	0.047619047619047616	5.3745140543542524e-5	9.791188734735782	0.001128243594437417	0.0016923653916561254
ITS	genus	Haematonectria	4	1	21	55816	3	0.047619047619047616	5.3745140543542524e-5	9.791188734735782	0.001128243594437417	0.0016923653916561254
ITS	genus	Kabatiella	4	1	21	55809	10	0.047619047619047616	1.7915046847847508e-4	8.054223140569576	0.0037560992983094454	0.004507319157971334
ITS	genus	Penicillium	4	2	21	55794	25	0.09523809523809523	4.478761711961877e-4	7.732295045682212	4.02297714137637e-5	8.04595428275274e-5
ITS	genus	Pestalotiopsis	4	1	21	55804	15	0.047619047619047616	2.687257027177126e-4	7.469260639848419	0.005629106514792981	0.006140843470683251
ITS	genus	Pseudocercospora	4	2	21	55796	23	0.09523809523809523	4.120460775004927e-4	7.852589279399925	3.394250580735397e-5	8.04595428275274e-5
ITS	species	Leptosphaerulina chartarum	2	1	1	55816	3	1	5.3745140543542524e-5	14.183506157514541	5.374514054357071e-5	5.374514054357071e-5
ITS	species	Cladosporium halotolerans	3	1	4	55817	2	0.25	3.5830093695695016e-5	12.768468658235697	1.4331652332677525e-4	2.866330466535505e-4
ITS	species	Engyodontium album	3	1	4	55817	2	0.25	3.5830093695695016e-5	12.768468658235697	1.4331652332677525e-4	2.866330466535505e-4
ITS	species	Gibellulopsis nigrescens	3	1	4	55811	8	0.25	1.4332037478278006e-4	10.768468658235697	5.731736660953279e-4	7.642315547937706e-4
ITS	species	Malassezia restricta	3	1	4	55807	12	0.25	2.149805621741701e-4	10.183506157514541	8.596680829702219e-4	8.596680829702219e-4
ITS	species	Colletotrichum ignotum	4	1	6	55818	1	0.16666666666666666	1.7915046847847508e-5	13.183506157514541	1.074902810870304e-4	1.34362851358788e-4
ITS	species	Cryptococcus sp XVII Cryptococcus sp LCF_06	4	1	6	55818	1	0.16666666666666666	1.7915046847847508e-5	13.183506157514541	1.074902810870304e-4	1.34362851358788e-4
ITS	species	Dokmaia monthadangii	4	2	6	55812	7	0.3333333333333333	1.2540532793493256e-4	11.376151235456938	2.0215313454638083e-7	1.0107656727319041e-6
ITS	species	Gibellulopsis nigrescens	4	1	6	55811	8	0.16666666666666666	1.4332037478278006e-4	10.183506157514541	8.596526854257602e-4	8.596526854257602e-4
ITS	species	Penicillium virgatum	4	1	6	55818	1	0.16666666666666666	1.7915046847847508e-5	13.183506157514541	1.074902810870304e-4	1.34362851358788e-4
